# Cognitive enrichment preserves retrosplenial parvalbumin density and cognitive function in female 5xFAD mice

**DOI:** 10.1101/2025.01.15.633249

**Authors:** Dylan J. Terstege, Jonathan R. Epp

## Abstract

**BACKGROUND:** The rate of cognitive decline in Alzheimer’s disease (AD) varies considerably from person to person. Numerous epidemiological studies point to the protective effects of cognitive, social, and physical enrichment as potential mediators of cognitive decline in AD; however, there is much debate as to the mechanism underlying these effects. The retrosplenial cortex (RSC) is one of the earliest brain regions with impaired functions during AD pathogenesis, and its activity is affected by cognitive, social, and physical stimulation.

**METHODS:** In the current study, we use the 5xFAD mouse mode of AD to examine the impact of enriched housing conditions on cognitive function in AD and the viability of a particularly vulnerable cell population within the RSC – parvalbumin interneurons (PV-INs).

**RESULTS:** Enriched housing conditions improved cognitive performance in 5xFAD mice. These changes in cognitive performance coincided with restored functional connectivity of the RSC and preserved PV-IN density within this region. Along with preserved PV-IN density, there was an increase in the density of perineuronal nets (PNNs) across the RSC of 5xFAD mice housed in enriched conditions. Direct manipulation of PNNs revealed that these extracellular matrix structures protect PV-INs from amyloid toxicity.

**CONCLUSIONS:** Together, these results provide support for the PNN-mediated maintenance of PV-INs in the RSC as a potential mechanism mediating the protective effects of enrichment against cognitive decline in AD.
