## Supplementary Tables for "Cognitive enrichment preserves retrosplenial parvalbumin density and cognitive function in female 5xFAD mice": TableS2.xlsx

### Sheet: Sheet1
REGION LIST
REGION NUMBER	ABBREVIATION	FULL REGION NAME
1	MO	Motor cortex
2	SS	Somatosensory cortex
3	GU	Gustatory cortex
4	VISC	Visceral cortex
5	VIS	Visual cortex
6	ACA	Anterior cingulate
7	PL	Prelimbic cortex
8	ORB	Orbitofrontal cortex
9	AI	Agranular insular cortex
10	RSC	Retrosplenial cortex
11	PTLp	Posterior parietal cortex
12	ECT	Ectorhinal cortex
13	MOB	Main olfactory bulb
14	AON	Anterior olfactory nucleus
15	PIR	Piriform cortex
16	COA	Cortical amygdalar area
17	PAA	Piriform amygdalar area
18	CA1	CA1
19	CA2	CA2
20	CA3	CA3
21	DG	Dentate gyrus
22	ENTl	Entorhinal cortex, lateral part
23	ENT	Entorhinal cortex, medial part
24	BLA	Basolateral amygdala
25	BMA	Basomedial amygdala
26	ACB	Nucleus accumbens
27	sAMY	Striatum-like amygdalar nuclei
28	CEA	Central amygdala nucleus
29	MEA	Medial amaygdalar nucleus
30	PALv	Pallidum, ventral part
31	PALm	Pallidum, medial part
32	VAL	Ventral anterior-lateral thalamus
33	VPM	Ventral posteromedial thalamus
34	AV	Anteroventral thalamus
35	IAD	Interanterodorsal nucleus of the thalamus
36	LH	Lateral habenula
37	LHA	Lateral hypothalamus
38	LPO	Lateral preoptic area
39	RCH	Retrochiasmatic area
40	SNr	Substantia nigra, reticular
41	VTA	Ventral tegmental area
42	SC	Superior colliculus
43	PAG	Periaqueductal gray
44	NPC	Nucleus of the posterior commisure
45	CUN	Cuneiform nucleus
46	SNc	Substantia nigra, compact part
47	PG	Pontine gray
48	LC	Locus ceruleus
49	CU	Cuneate nucleus
50	MARN	Magnocellular reticular nucleus
