## Supplementary Tables for "Cognitive enrichment preserves retrosplenial parvalbumin density and cognitive function in female 5xFAD mice": TableS3.xlsx

### Sheet: Fig. 1
Figure 1
Two-Factor ANOVA, Šídák's multiple comparisons test
Figure Panel	x-axis variable	y-axis variable	Factor/Comparison	p-value	F stat; degrees of freedom
C	Housing	Spontaneous (%)	Interaction	P=0.2185	F (1, 41) = 1.562
			Housing	P=0.3785	F (1, 41) = 0.7925
			Genotype	P=0.7864	F (1, 41) = 0.07441
D	Housing	Spontaneous (%)	Interaction	P=0.0463	F (1, 41) = 0.1066
			Housing	P=0.0063	F (1, 41) = 8.278
			Genotype	P=0.0055	F (1, 41) = 8.606
E	Housing	Trace (%Freezing)	Interaction	P=0.0015	F (1, 41) = 11.65
			WT; STD vs. ENRICH	P=0.6896
			5xFAD; STD vs. ENRICH	P=0.0005
			Housing	P=0.0247	F (1, 41) = 5.438
			Genotype	P=0.0114	F (1, 41) = 7.021
F	Housing	Context (%Freezing)	Interaction	P=0.0130	F (1, 41) = 6.737
			WT; STD vs. ENRICH	P=0.4846
			5xFAD; STD vs. ENRICH	P=0.0281
			Housing	P=0.2892	F (1, 41) = 1.153
			Genotype	P=0.3099	F (1, 41) = 1.057

### Sheet: Fig. S1
Figure S1
Two-Sample T Test, two-tailed
Figure Panel	x-axis variable	y-axis variable	Groups (n)	p-value	t stat; degrees of freedom
A	Sex	Aβ Density	STD (9); ENRICH (10)	P=0.7521	t=0.3210, df=17
Two-Factor ANOVA, Tukey's multiple comparisons test
D	Housing	Conditioning (%Freezing)	Interaction	P=0.6761	F (1, 41) = 0.1770
			Housing	P=0.3868	F (1, 41) = 0.7651
			Genotype	P=0.3511	F (1, 41) = 0.8898

### Sheet: Fig. 2
Figure 2
Two-Factor ANOVA
Figure Panel	x-axis variable	y-axis variable	Factor/Comparison	p-value	F stat; degrees of freedom
B	Housing	c-fos/mm2	Interaction	P=0.0771	F (1, 41) = 3.288
			Housing	P=0.0402	F (1, 41) = 4.489
			Genotype	P=0.0432	F (1, 41) = 4.352
D	Housing	RSC Correlations (Pearson's R)	Interaction	P=0.9237	F (1, 192) = 0.009188
			Housing	P=0.9811	F (1, 192) = 0.0005636
			Genotype	P=0.0219	F (1, 192) = 5.338

### Sheet: Fig. 3
Figure 3
Two-Factor ANOVA
Figure Panel	x-axis variable	y-axis variable	Factor/Comparison	p-value	F stat; degrees of freedom
B	Housing	PV/mm2	Interaction	P=0.0021	F (1, 41) = 10.83
			STD; WT vs. 5xFAD	P<0.0001
			ENRICH; WT vs. 5xFAD	P=0.3527
			Housing	P=0.0268	F (1, 41) = 5.276
			Genotype	P<0.0001	F (1, 41) = 27.19
D	Housing	Syt2/mm2	Interaction	P=0.0005	F (1, 41) = 14.29
			STD; WT vs. 5xFAD	P<0.0001
			ENRICH; WT vs. 5xFAD	P=0.7876
			Housing	P=0.2772	F (1, 41) = 1.213
			Genotype	P=0.0064	F (1, 41) = 8.269

### Sheet: Fig. 4
Figure 4
Two-Factor ANOVA
Figure Panel	x-axis variable	y-axis variable	Factor/Comparison	p-value	F stat; degrees of freedom
B	Housing	PNN/mm2	Interaction	P=0.0037	F (1, 41) = 9.498
			STD; WT vs. 5xFAD	P<0.0001
			ENRICH; WT vs. 5xFAD	P=0.9971
			Housing	P=0.00359	F (1, 41) = 4.708
			Genotype	P=0.0028	F (1, 41) = 10.12
C	Housing	%PV with PNN	Interaction	P=0.0336	F (1, 41) = 4.836
			STD; WT vs. 5xFAD	P=0.0091
			ENRICH; WT vs. 5xFAD	P=0.9739
			Housing	P=0.8658	F (1, 41) = 0.02891
			Genotype	P=0.0646	F (1, 41) = 3.607
E	ChABC	PNN/mm2	Interaction	P=0.4731	F (1, 16) = 0.5398
			Housing	P<0.0001	F (1, 16) = 60.06
			Genotype	P=0.2396	F (1, 16) = 1.492
F	ChABC	PV/mm2	Interaction	P=0.0226	F (1, 16) = 6.368
			Saline:Saline vs. Saline:Aβ	P=0.9071
			Saline:Saline vs. ChABC:Saline	P=0.9449
			Saline:Saline vs. ChABC:Aβ	P=0.0007
			Housing	P=0.0051	F (1, 16) = 10.49
			Genotype	P=0.0037	F (1, 16) = 11.51
G	ChABC	%PV with PNN	Interaction	P=0.0001	F (1, 16) = 25.89
			Saline:Saline vs. Saline:Aβ	P=0.1839
			Saline:Saline vs. ChABC:Saline	P<0.0001
			Saline:Saline vs. ChABC:Aβ	P=0.4879
			Housing	P=0.0008	F (1, 16) = 17.04
			Genotype	P=0.0065	F (1, 16) = 9.759
